# Non-Homology-Based Prediction of Gene Functions

**DOI:** 10.1101/730473

**Authors:** Xiuru Dai, Zheng Xu, Zhikai Liang, Xiaoyu Tu, Silin Zhong, James C. Schnable, Pinghua Li

## Abstract

Advances in genome sequencing and annotation have eased the difficulty of identifying new gene sequences. Predicting the functions of these newly identified genes remains challenging. Genes descended from a common ancestral sequence are likely to have common functions. As a result homology is widely used for gene function prediction. This means functional annotation errors also propagate from one species to another. Several approaches based on machine learning classification algorithms were evaluated for their ability to accurately predict gene function from non-homology gene features. Among the eight supervised classification algorithms evaluated, random forest-based prediction consistently provided the most accurate gene function prediction. Non-homology-based functional annotation provides complementary strengths to homology-based annotation, with higher average performance in Biological Process GO terms, the domain where homology-based functional annotation performs the worst, and weaker performance in Molecular Function GO terms, the domain where the accuracy of homology-based functional annotation is highest. Non-homology-based functional annotation based on machine learning may ultimately prove useful both as a method to assign predicted functions to orphan genes which lack functionally characterized homologs, and to identify and correct functional annotation errors which were propagated through homology-based functional annotations.
