## Supplemental Table 2 for "Non-Homology-Based Prediction of Gene Functions"

### Sheet: feature-names
original-369features	reduced-92features
Gene_length	Gene_length
Exon_number	Exon_number
X3pUTR_lenght	X3pUTR_lenght
X5pUTR_length	X5pUTR_length
CDS_length	CDS_length
Content.A	Content.A
Content.G	Content.G
Content.GC	Content.GC
CAI	CAI
Max_dSNAF	Max_dSNAF
Protein_breadth	Protein_breadth
Average_Protein_aboundance	Average_Protein_aboundance
Vegetative.Meristem.16.19.Day	Protein-PC1
X6.7.internode	Protein-PC2
X7.8.internode	Protein-PC3
Juvenile.Leaf.Blade.3	Protein-PC4
Leaf.Zone.1..Symmetrical.	Protein-PC5
Leaf.Zone.2..Stomatal.	Protein-PC6
Leaf.Zone.3..Growth.	Protein-PC7
Mature.Leaf.8	Protein-PC8
Primary.Root.5.Days	Protein-PC9
Root...Meristem.Zone.5.Days	Protein-PC10
Root...Cortex.5.Days	ATAC_cov_upstream.ZmMC
Root...Stelle.5.Days	ATAC_cov_genebody.ZmMC
Root...Elongation.Zone.5.Days	ATAC_cov_downstream.ZmMC
Secondary.Root.7.8.Days	upstream_ATAC_intensity.ZmMC
Tassel	genebody_ATAC_intensity.ZmMC
Anther.1.0.mm	downstream_ATAC_intensity.ZmMC
Anther.2.0.mm	cov_upstream.ZmMC1.H3K27ac
W23.Pollen	cov_genebody.ZmMC1.H3K27ac
B73.Mature.Pollen	cov_downstream.ZmMC1.H3K27ac
B73.Germ.Pollen	cov_upstream.ZmMC.H3K27me3
Female.Spikelet	cov_genebody.ZmMC.H3K27me3
Ear.Primordium.1.mm	cov_downstream.ZmMC.H3K27me3
Ear.Primordium.2.4.mm	cov_upstream.ZmMC.H3K4me3
Ear.Primordium.6.8.mm	cov_genebody.ZmMC.H3K4me3
Silk..unpollinated.	cov_downstream.ZmMC.H3K4me3
Endosperm.8.DAP	upstream_his_intensity.ZmMC1.H3K27ac
Endosperm.10.DAP	genebody_his_intensity.ZmMC1.H3K27ac
Endosperm.12.DAP	downstream_his_intensity.ZmMC1.H3K27ac
Endosperm.Crown.27.DAP	upstream_his_intensity.ZmMC.H3K27me3
Pericarp.Aleurone.27.DAP	genebody_his_intensity.ZmMC.H3K27me3
Embryo.20.DAP	downstream_his_intensity.ZmMC.H3K27me3
Embryo.38.DAP	upstream_his_intensity.ZmMC.H3K4me3
Germ.Kernels.2.DAI	genebody_his_intensity.ZmMC.H3K4me3
ATAC_cov_upstream.ZmMC	downstream_his_intensity.ZmMC.H3K4me3
ATAC_cov_genebody.ZmMC	CG_pct_upstream.ZmMC
ATAC_cov_downstream.ZmMC	CG_pct_genebody.ZmMC
upstream_ATAC_intensity.ZmMC	CG_pct_downstream.ZmMC
genebody_ATAC_intensity.ZmMC	CHG_pct_upstream.ZmMC
downstream_ATAC_intensity.ZmMC	CHG_pct_genebody.ZmMC
cov_upstream.ZmMC1.H3K27ac	CHG_pct_downstream.ZmMC
cov_genebody.ZmMC1.H3K27ac	CHH_pct_upstream.ZmMC
cov_downstream.ZmMC1.H3K27ac	CHH_pct_genebody.ZmMC
cov_upstream.ZmMC.H3K27me3	CHH_pct_downstream.ZmMC
cov_genebody.ZmMC.H3K27me3	Average_FPKM
cov_downstream.ZmMC.H3K27me3	Max_FPKM
cov_upstream.ZmMC.H3K4me3	RNA.breadth
cov_genebody.ZmMC.H3K4me3	RNA.PC1
cov_downstream.ZmMC.H3K4me3	RNA.PC2
upstream_his_intensity.ZmMC1.H3K27ac	RNA.PC3
genebody_his_intensity.ZmMC1.H3K27ac	RNA.PC4
downstream_his_intensity.ZmMC1.H3K27ac	RNA.PC5
upstream_his_intensity.ZmMC.H3K27me3	RNA.PC6
genebody_his_intensity.ZmMC.H3K27me3	RNA.PC7
downstream_his_intensity.ZmMC.H3K27me3	RNA.PC8
upstream_his_intensity.ZmMC.H3K4me3	RNA.PC9
genebody_his_intensity.ZmMC.H3K4me3	RNA.PC10
downstream_his_intensity.ZmMC.H3K4me3	RNA.PC11
CG_pct_upstream.ZmMC	RNA.PC12
CG_pct_genebody.ZmMC	RNA.PC13
CG_pct_downstream.ZmMC	RNA.PC14
CHG_pct_upstream.ZmMC	RNA.PC15
CHG_pct_genebody.ZmMC	RNA.PC16
CHG_pct_downstream.ZmMC	RNA.PC17
CHH_pct_upstream.ZmMC	RNA.PC18
CHH_pct_genebody.ZmMC	RNA.PC19
CHH_pct_downstream.ZmMC	RNA.PC20
Average_FPKM	WGCNA.Module1
Max_FPKM	WGCNA.Module2
RNA.breadth	WGCNA.Module3
PP.13__6_DAP_POL_LEAF_R1	WGCNA.Module4
PP.14__6_DAP_POL_LEAF_R2	WGCNA.Module5
PP.21__12_DAP_POL_LEAF_R1	WGCNA.Module6
PP.22__12_DAP_POL_LEAF_R2	WGCNA.Module7
PP.29__18_DAP_POL_LEAF_R1	WGCNA.Module8
PP.30__18_DAP_POL_LEAF_R2	WGCNA.Module9
PP.37__24_DAP_POL_LEAF_R1	WGCNA.Module10
PP.38__24_DAP_POL_LEAF_R2	WGCNA.Module11
PP.45__30_DAP_POL_LEAF_R1	WGCNA.Module12
PP.46__30_DAP_POL_LEAF_R2	SNP
PP.5__0_DAP_POL_LEAF_R1	SNP_density
PP.6__0_DAP_POL_LEAF_R2
PP1__0_POL_INT_R1
PP_10__6_POL_INT_R2
PP_17__12_POL_INT_R1
PP_18__12_POL_INT_R2
PP_2___0_POL_INT_R2
PP_25__18_POL_INT_R1
PP_26__18_POL_INT_R2
PP_33__24_POL_INT_R1
PP_34__24_POL_INT_R2
PP_41__30_POL_INT_R1
PP_42__30_POL_INT_R2
PP_9__6_POL_INT_R1
RA.10__TapRoot_Z4_7d_R2
RA.13__CortPar_3d_R2
RA.14__TapRoot_Z3_7d_R1
RA.15__TapRoot_Z2_7d_R3
RA.17__Stele_3d_R1
RA.18__TapRoot_Z2_7d_R1
RA.2__TapRoot_Z1_7d_R2
RA.20__TapRoot_Z3_7d_R3
RA.21__TapRoot_Z3_7d_R2
RA.22__TapRoot_Z4_7d_R3
RA.23__TapRoot_Z4_7d_R1
RA.3__TapRoot_Z2_7d_R2
RA.35__CrownRoot_Node5_V7_R1
RA.4__TapRoot_Z1_7d_R1
RA.5__TapRoot_Z1_7d_R3
RA.6__Stele_3d_R3
RA.7__Stele_3d_R2
RA.8__CortPar_3d_R3
RA.9__CortPar_3d_R1
SK004__6_DAS_GH_Coleoptile_R1
SK005__6_DAS_GH_Coleoptile_R2
SK006__6_DAS_GH_Coleoptile_R3
SK007__6DAS_GH_Primary_Root_R1
SK008__6DAS_GH_Primary_Root_R2
SK009__6DAS_GH_Primary_Root_R3
SK019__V1_4D_PE_Pooled_Leaves_R1
SK020__V1_4D_PE_Pooled_Leaves_R2
SK021__V1_4D_PE_Pooled_Leaves_R3
SK022__V1_4D_PE_Stem_plus_SAM_R1
SK023__V1_4D_PE_Stem_plus_SAM_R2
SK024__V1_4D_PE_Stem_plus_SAM_R3
SK028__V3_Stem_and_SAM_R1
SK029_2__V3_Stem_and_SAM_R2
SK030_2__V3_Stem_and_SAM_R3
SK034__V3_Topmost_leaf_R1
SK035__V3_Topmost_leaf_R2
SK036__V3_Topmost_leaf_R3
SK037__V5_Shoot_tip_R1
SK038__V5_Shoot_tip_R2
SK039__V5_Shoot_tip_R3
SK040__V5_First_elongated_internode_R1
SK041__V5_First_elongated_internode_R2
SK042__V5_First_elongated_internode_R3
SK043__V5_Tip_of_Stage_2_Leaf_R1
SK044__V5_Tip_of_Stage_2_Leaf_R2
SK045__V5_Tip_of_Stage_2_Leaf_R3
SK046__V5_Bottom_of_transition_leaf_R1
SK047__V5_Bottom_of_transition_leaf_R2
SK048__V5_Bottom_of_transition_leaf_R3
SK052__V7_Tip_of_transition_leaf_R1
SK053__V7_Tip_of_transition_leaf_R2
SK054__V7_Tip_of_transition_leaf_R3
SK055__V7_Bottom_of_transition_leaf_R1
SK056__V7_Bottom_of_transition_leaf_R2
SK057__V7_Bottom_of_transition_leaf_R3
SK058__V9_Fourth_elongated_internode_R1
SK059__V9_Fourth_elongated_internode_R2
SK060__V9_Fourth_elongated_internode_R3
SK061__V9_Eighth_Leaf_R1
SK062__V9_Eighth_Leaf_R2
SK063__V9_Eighth_Leaf_R3
SK064__V9_Eleventh_Leaf_R1
SK065__V9_Eleventh_Leaf_R2
SK066__V9_Eleventh_Leaf_R3
SK067__V9_Thirteenth_Leaf_R1
SK068__V9_Thirteenth_Leaf_R2
SK069__V9_Thirteenth_Leaf_R3
SK070__V9_Papery_Leaves_R1
SK071__V9_Papery_Leaves_R2
SK072__V9_Papery_Leaves_R3
SK073__V13_Immature_tassel_R1
SK074__V13_Immature_tassel_R2
SK075__V13_Immature_tassel_R3
SK076__V18_Meiotic_tassel_R1
SK077__V18_Meiotic_tassel_R2
SK078__V18_Meiotic_tassel_R3
SK079__V18_Immature_cob_R1
SK080__V18_Immature_cob_R2
SK081__V18_Immature_cob_R3
SK082__VT_Thirteenth_Leaf_R1
SK083__VT_Thirteenth_Leaf_R2
SK084__VT_Thirteenth_Leaf_R3
SK085__R1_Pre_pollination_cob_R1
SK086__R1_Pre_pollination_cob_R2
SK087__R1_Pre_pollination_cob_R3
SK088__R1_Silks_R1
SK089__R1_Silks_R2
SK090__R1_Silks_R3
SK091__R1_Anthers_R1
SK092__R1_Anthers_R2
SK093__R1_Anthers_R3
SK097__R2_Thirteenth_Leaf_R1
SK098__R2_Thirteenth_Leaf_R2
SK099__R2_Thirteenth_Leaf_R3
SK106__2DAP_Whole_seed_R1
SK107__2DAP_Whole_seed_R2
SK108__2DAP_Whole_seed_R3
SK109__4DAP_Whole_Seed_R1
SK110__4DAP_Whole_Seed_R2
SK111__4DAP_Whole_Seed_R3
SK112__6DAP_Whole_seed_R1
SK113__6DAP_Whole_seed_R2
SK114__6DAP_Whole_seed_R3
SK115__8DAP_Whole_Seed_R1
SK116__8DAP_Whole_Seed_R2
SK117__8DAP_Whole_Seed_R3
SK118__10DAP_Whole_seed_R1
SK119__10DAP_Whole_seed_R2
SK120__10DAP_Whole_seed_R3
SK121__12DAP_Whole_seed_R1
SK122__12DAP_Whole_seed_R2
SK123__12DAP_Whole_seed_R3
SK124__12DAP_Endopsperm_R1
SK125__12DAP_Endopsperm_R2
SK126__12DAP_Endopsperm_R3
SK127__14DAP_Whole_seed_R1
SK128__14DAP_Whole_seed_R2
SK129__14DAP_Whole_seed_R3
SK130__14DAP_Endopsperm_R1
SK131__14DAP_Endopsperm_R2
SK132__14DAP_Endopsperm_R3
SK133__16DAP_Whole_seed_R1
SK134__16DAP_Whole_seed_R2
SK135__16DAP_Whole_seed_R3
SK136__16DAP_Endosperm_R1
SK137__16DAP_Endosperm_R2
SK138__16DAP_Endosperm_R3
SK139__16DAP_Embryo_R1
SK140__16DAP_Embryo_R2
SK141__16DAP_Embryo_R3
SK142__18DAP_Whole_Seed_R1
SK143__18DAP_Endosperm_R3
SK144__18DAP_Whole_Seed_R3
SK145__18DAP_Endosperm_R1
SK146__18DAP_Endosperm_R2
SK147__18DAP_Whole_Seed_R2
SK148__18DAP_Embryo_R1
SK149__18DAP_Embryo_R2
SK150__18DAP_Embryo_R3
SK151__18DAP_Pericarp_R1
SK152__18DAP_Pericarp_R2
SK153__18DAP_Pericarp_R3
SK154__20DAP_Whole_Seed_R1
SK155__20DAP_Whole_Seed_R2
SK156__20DAP_Whole_Seed_R3
SK157__20DAP_Endosperm_R1
SK158__20DAP_Endosperm_R2
SK159__20DAP_Endosperm_R3
SK160__20DAP_Embryo_R1
SK161__20DAP_Embryo_R2
SK162__20DAP_Embryo_R3
SK163__22DAP_Whole_Seed_R1
SK164__22DAP_Whole_Seed_R2
SK165__22DAP_Whole_Seed_R3
SK166__22DAP_Endosperm_R1
SK167__22DAP_Endosperm_R2
SK168__22DAP_Endosperm_R3
SK169__22DAP_Embryo_R1
SK170__22DAP_Embryo_R2
SK171__22DAP_Embryo_R3
SK172__24DAP_Whole_Seed_R1
SK173__24DAP_Whole_Seed_R2
SK174__24DAP_Whole_Seed_R3
SK175__24DAP_Endosperm_R1
SK176__24DAP_Endosperm_R2
SK177__24DAP_Endosperm_R3
SK178__24DAP_Embryo_R1
SK179__24DAP_Embryo_R2
SK180__24DAP_Embryo_R3
SS.21__DifferentiationZone_3d_R1
SS.22__WholeRootSystem_7d_R2
SS.25__Seminal_7d_R3
SS.27__Mz.Ez_3d_R2
SS.28__DifferentiationZone_3d_R3
SS.30__WholeRootSystem_7d_R1
SS.36__WholePrimaryRoot_7d_R3
SS.38__WholeRootSystem_3d_R3
SS.39__WholeRootSystem_3d_R1
SS.40__WholeRootSystem_3d_R2
SS.42__WholePrimaryRoot_7d_R2
SS.44__Seminal_7d_R1
SS.45__Mz.Ez_3d_R1
SS.54__WholeRootSystem_7d_R3
SS.56__Mz.Ez_3d_R3
SS.58__WholePrimaryRoot_7d_R1
SS.61__DifferentiationZone_3d_R2
SS.65__CrownRoot_Node4_V7_R1
SS.66__CrownRoot_Node4_V7_R2
SS.68__CrownRoot_Node5_V13_R1
SS.69__BraceRoot_Node6_abvgrnd_V13_R1
SS.70__CrownRoot_Nodes_1.3__V7_R1
SS.71__CrownRoot_Nodes_1.3__V7_R3
SS.73__CrownRoot_Node4_V7_R3
SS.74__BraceRoot_Node6_abvgrnd_V13_R2
SS.75__CrownRoot_Node5_V13_R3
SS.76__BraceRoot_Node6_abvgrnd_V13_R3
SS.77__CrownRoot_Node5_V13_R2
SS.78__CrownRoot_Node5_V7_R2
alb_ctrl_R1
alb_ctrl_R2
alb_ctrl_R3
alb_24h_R2
alb_24h_R3
alb_48h_R2
alb_48h_R3
drght_ctrl_24h_R1
drght_0.2_6h_R1
drght_0.8_24h_R1
drght_ctrl_6h_R1
drght_0.8_24h_R2
drght_0.8_6h_R1
drght_ctrl_6h_R2
drght_0.2_24h_R1
drght_0.8_6h_R2
drght_0.2_24h_R2
drght_0.2_6h_R2
drght_ctrl_24h_R2
drght_ctrl_6h_R3
drght_0.8_24h_R3
drght_0.2_24h_R3
drght_0.2_6h_R3
drght_0.2_24h_R4
drght_ctrl_6h_R4
drght_ctrl_24h_R3
drght_0.8_6h_R3
drght_0.2_6h_R4
drght_ctrl_24h_R4
drght_0.8_6h_R4
drght_0.8_24h_R4
heat_R1
cold_R1
htcld_ctrl_R1
heat_R2
heat_R3
cold_R2
cold_R3
htcld_ctrl_R2
htcld_ctrl_R3
slt_ctrl_R1
slt_R1
slt_ctrl_R2
slt_R2
slt_ctrl_R3
slt_R3
gls_us_ctrl_R1
gls_us_R1
gls_us_ctrl_R3
gls_us_R3
gls_us_ctrl_R2
gls_us_R2
WGCNA.Module1
WGCNA.Module2
WGCNA.Module3
WGCNA.Module4
WGCNA.Module5
WGCNA.Module6
WGCNA.Module7
WGCNA.Module8
WGCNA.Module9
WGCNA.Module10
WGCNA.Module11
WGCNA.Module12
SNP
SNP_density
