## Supplemental Table 3 for "Non-Homology-Based Prediction of Gene Functions"

### Sheet: population-size
100-300	precision	recall	FPR	F1	Accuracy	Consistency
rf	0.684211	0.692308	0.307692	0.690909	0.6875	0.527778
gbm	0.674709	0.682927	0.323927	0.676923	0.673913	0.511628
lasso	0.641509	0.65	0.358059	0.644803	0.645455	0.4758
svm	0.643651	0.636364	0.350676	0.635642	0.640625	0.465891
pls	0.641026	0.641268	0.363636	0.638298	0.639212	0.46875
mlr	0.625	0.63374	0.375	0.627451	0.625	0.457143
lda	0.625	0.631579	0.380952	0.627451	0.625	0.457143
nnet	0.615385	0.652174	0.408163	0.633663	0.621951	0.463768
300-600	precision	recall	FPR	F1	Accuracy	Consistency
rf	0.69007	0.681383	0.302692	0.683806	0.6875	0.519533
gbm	0.676471	0.67	0.312877	0.674805	0.680879	0.509212
lasso	0.647705	0.62759	0.337096	0.637806	0.643578	0.46822
svm	0.642857	0.635188	0.347368	0.636154	0.642324	0.466441
mlr	0.640513	0.627828	0.354342	0.63472	0.6375	0.464901
lda	0.636364	0.626517	0.358559	0.630345	0.635294	0.460222
pls	0.642857	0.62865	0.344828	0.632711	0.634168	0.462748
nnet	0.619986	0.649324	0.40417	0.634424	0.623975	0.464584
600-900	precision	recall	FPR	F1	Accuracy	Consistency
rf	0.676692	0.658385	0.320611	0.669528	0.674847	0.503226
gbm	0.671533	0.652941	0.328671	0.664384	0.666667	0.497436
lasso	0.640719	0.63125	0.355072	0.630037	0.637405	0.459893
mlr	0.633333	0.624277	0.360294	0.630303	0.632075	0.460177
lda	0.63125	0.623188	0.360947	0.630872	0.630435	0.460784
svm	0.629921	0.622951	0.367089	0.623482	0.627329	0.452941
pls	0.626316	0.619048	0.367742	0.618893	0.623967	0.448113
nnet	0.617143	0.666667	0.411043	0.637119	0.617284	0.46748
900-1200	precision	recall	FPR	F1	Accuracy	Consistency
rf	0.668555	0.657774	0.326445	0.65972	0.663067	0.492225
gbm	0.660338	0.636356	0.329127	0.648407	0.65456	0.479736
svm	0.627027	0.618812	0.365591	0.617169	0.625	0.446309
lda	0.620919	0.613694	0.370716	0.619436	0.62386	0.448684
mlr	0.623777	0.611906	0.366728	0.616451	0.622722	0.445557
lasso	0.620625	0.620203	0.366844	0.615704	0.622639	0.444778
pls	0.615976	0.60962	0.378501	0.61843	0.614074	0.447628
nnet	0.617975	0.635386	0.386004	0.624812	0.613701	0.454348
1200-1500	precision	recall	FPR	F1	Accuracy	Consistency
rf	0.663934	0.651568	0.326241	0.658385	0.661017	0.490741
gbm	0.67382	0.640152	0.319392	0.655856	0.659322	0.487936
svm	0.638914	0.620586	0.349437	0.624269	0.635717	0.453801
mlr	0.632143	0.625	0.358566	0.630137	0.632867	0.46
lasso	0.635294	0.619835	0.359073	0.629371	0.631579	0.459184
lda	0.629482	0.619863	0.370079	0.622754	0.629482	0.452174
nnet	0.625378	0.634146	0.365019	0.63113	0.625	0.461059
pls	0.630597	0.617021	0.378486	0.621622	0.617647	0.45098
1500-2000	precision	recall	FPR	F1	Accuracy	Consistency
rf	0.660817	0.643811	0.332464	0.662868	0.659537	0.495739
gbm	0.655801	0.63528	0.327287	0.644364	0.652691	0.475322
svm	0.62623	0.629243	0.368421	0.625995	0.627796	0.455598
mlr	0.624792	0.617403	0.361914	0.624168	0.624262	0.453667
lda	0.627644	0.621703	0.372385	0.622412	0.62278	0.451815
lasso	0.624001	0.621528	0.354927	0.627933	0.622675	0.457655
nnet	0.632823	0.605942	0.347357	0.61273	0.620789	0.441709
pls	0.616452	0.626562	0.384244	0.615693	0.615875	0.444766
2000-3000	precision	recall	FPR	F1	Accuracy	Consistency
rf	0.641425	0.626087	0.35	0.637317	0.641111	0.467692
gbm	0.629699	0.610973	0.361386	0.618799	0.626102	0.448015
mlr	0.60587	0.610092	0.394046	0.606061	0.60601	0.434783
lda	0.605954	0.598165	0.394009	0.60069	0.603506	0.429276
nnet	0.602484	0.624758	0.402482	0.62037	0.601896	0.449664
lasso	0.60515	0.596311	0.388889	0.598608	0.601031	0.427152
svm	0.601596	0.606961	0.387696	0.597879	0.600613	0.42642
pls	0.600418	0.6	0.404973	0.596262	0.597938	0.424767
3000-5000	precision	recall	FPR	F1	Accuracy	Consistency
gbm	0.639544	0.616998	0.362448	0.633193	0.640475	0.463264
rf	0.639183	0.625933	0.349821	0.638237	0.63852	0.468685
nnet	0.613821	0.621116	0.39602	0.615307	0.615328	0.444365
lasso	0.608378	0.585083	0.385851	0.598352	0.606225	0.426893
mlr	0.608356	0.596291	0.393212	0.601244	0.603613	0.429842
lda	0.602184	0.589799	0.394039	0.597072	0.598343	0.425596
svm	0.59045	0.582444	0.393259	0.588173	0.592221	0.416604
pls	0.594544	0.581796	0.393253	0.589	0.590146	0.417435

### Sheet: 3-ontologies
		precision	recall	FPR	F1	Accuracy	Consistency
Rf-bp	bp	0.681239	0.671362	0.311216	0.677171	0.678475	0.511912
Gbm-bp	bp	0.670455	0.663265	0.323288	0.666667	0.67	0.5
Lasso-bp	bp	0.640872	0.637168	0.352085	0.634921	0.638675	0.465116
Svm-bp	bp	0.638889	0.631579	0.354839	0.632911	0.636826	0.462963
Pls-bp	bp	0.634921	0.631579	0.363636	0.62963	0.630435	0.459459
Mlr-bp	bp	0.626866	0.623188	0.37037	0.625624	0.62585	0.455206
Lda-bp	bp	0.626168	0.622642	0.372093	0.625	0.625316	0.454545
Nnet-bp	bp	0.619048	0.646002	0.4	0.631579	0.621873	0.461538
		precision	recall	FPR	F1	Accuracy	Consistency
Rf-cc	cc	0.666667	0.65625	0.333333	0.666667	0.66482	0.5
Mlr-cc	cc	0.662162	0.65625	0.334601	0.656716	0.652284	0.488889
Gbm-cc	cc	0.65	0.642384	0.345679	0.647619	0.65	0.478873
Svm-cc	cc	0.625	0.618956	0.371429	0.623482	0.623288	0.452941
Lasso-cc	cc	0.621572	0.61955	0.366026	0.624707	0.62209	0.454235
Pls-cc	cc	0.622222	0.611111	0.366667	0.615385	0.619718	0.444444
Nnet-cc	cc	0.615385	0.652174	0.4	0.630952	0.619565	0.46087
Lda-cc	cc	0.61194	0.623656	0.381818	0.618182	0.614778	0.447368
		precision	recall	FPR	F1	Accuracy	Consistency
Rf-mf	mf	0.6691	0.67128	0.333333	0.671756	0.675	0.505747
Gbm-mf	mf	0.66879	0.66129	0.33208	0.66217	0.661538	0.494959
Lasso-mf	mf	0.633803	0.626506	0.361446	0.629969	0.630952	0.459821
Svm-mf	mf	0.636364	0.625476	0.363382	0.627627	0.630521	0.45733
Lda-mf	mf	0.629921	0.620253	0.375	0.624113	0.625	0.453608
Pls-mf	mf	0.621795	0.62069	0.371739	0.623805	0.622905	0.453283
Nnet-mf	mf	0.604651	0.646169	0.4125	0.626415	0.611635	0.456044
Mlr-mf	mf	0.606061	0.617391	0.391892	0.610989	0.608491	0.439873
